# Origins of *cin*: Lateral Gene Transfer of Cytoplasmic Incompatibility Nuclease Operon to *Orientia tsutsugamushi*

**DOI:** 10.1101/2025.03.04.641471

**Authors:** Kyle Oswalt, Seun Oladipupo, Luis Mendez, Joseph J. Gillespie, John F. Beckmann

## Abstract

CinB nucleases are *Wolbachia* proteins that induce cytoplasmic incompatibility (CI) through tandem nuclease domains nuc_1_ and nuc_2_ ^1^. CI is a form of reproductive parasitism (RP) whereby males are conditionally sterilized ^2^. The system behaves as a toxin-antidote (TA) system ^1–8^ where operon gene *cinA* encodes an antidote and gene *cinB* encodes a toxin ^1,5^*. Cin* operons are purportedly the cause of gene-drive induced by wolbachiae infecting *Drosophila simulans* ^1,9–12^. An unanswered research question is whether lateral transfer of CI operons to bacteria outside wolbachiae would transfer RP phenotype and activate gene-drive. We demonstrate that a *cin* operon, capable of gene-drive, has jumped into the genome of *Orientia tsutsugamushi*, a human pathogen and causative agent of lethal scrub typhus. When expressed in transgenic *Drosophila melanogaster*, the wildtype *cin*B^*o*Tsu^ was capable of inducing CI independent of its partner antidote *cin*A^*o*Tsu^. In addition, *cin*A^*o*Tsu^ rescued the phenotype in accordance with strict TA functionality. To understand the diverging roles of the tandem nuclease domains we mutated the domains and tested all permutations of active/inactive forms. Finally, we isolated *IS*5 transposon variants flanking the operon in *O*. *tsutsugamushi* and re-activated them to test their mobility. We demonstrate that these transposons can transfer genes and initiate lateral gene transfers into *E. coli*. These data demonstrate that active bacterial transposons can mobilize and transfer CI factors (*cifs*) to diverse bacteria. Overall, our data contribute mechanistic understanding in support of the TA model of CI and illuminate biochemical mechanisms that mobilize *cifs* across genomes from phylogenetically diverse taxa.

**Significance Statement:** CI operons are foundational genes that directly contribute to the success of *Wolbachia*-based bio-control strategies. Two applications of RP-inducing *Wolbachia* strains are insect population replacement and the incompatible insect technique. Both these techniques do not work if *cifs* do not function. Thus, a mechanistic understanding of *cif* function contributes to worldwide bio-control implementations. Furthermore, certain wolbachiae have long been studied as broad-spectrum inducers of diverse RP phenotypes, including CI, parthenogenesis, male-killing, and feminization. How these diverse phenotypes evolve and if they are all induced by *cif* genes is a long-standing field question. For example, *Orientia tsutsugamushi*, the causative agent of a deadly scrub typhus, induces parthenogenesis in *Leptotrombidium* mites, which putatively have reproductive advantages over uninfected mites. How *Orientia* induces RP is an important epidemiological question in vector biology. In our report, we show that an active *cin* operon is capable of CI and jumped into *Orientia* genomes via an *IS*5 transposon. We reconstructed this transposon and engineered it as a biotechnological tool. In toto, our study leads to the proposal of a new hypothesis whereby CI and parthenogenesis phenotypes might both be connected to the same *cif* expressed under divergent host genetic contexts.
