## supplemental tables for "Origins of *cin*: Lateral Gene Transfer of Cytoplasmic Incompatibility Nuclease Operon to *Orientia tsutsugamushi*"

### Sheet: Primers
			Primer Databse
			Primer Name	Sequence (5’→3’)	Length (nt)	GC Content (%)	Purpose	Restriction Site Added
		Figure 2	JFB 899 F	AAAAGCGGCCGCATGAGTAACAAATCAGAGTTAATTG	37	0.41	Cloning OTT_0690 into pUASp-attB	NotI
			JFB 900 R	AAAAGGATCCTTACTCAGGTATATTATCTAACCC	34	0.35	Cloning OTT_0690 into pUASp-attB	BamHI
			LM040	GCTGAATTTGCAAATGGGAATAATAAATACCCTT	34	0.32	QuickChange mutagenesis	N/A
			LM041	CATTTGCAAATTCAGCTATTATTTTGACAGCATT	34	0.29	QuickChange mutagenesis	N/A
			LM042	TAGCAAAGTATCAACGTTATGTTCCTTTAATAAC	34	0.29	QuickChange mutagenesis	N/A
			LM043	GCATCTAACCATAGTATACTTTATTTTGAGTTAA	34	0.26	QuickChange mutagenesis	N/A
		Figure 3	JFB 897 F	AAAAGCGGCCGCATGTCTAAAAGAAAAAACGAAAATCAG	39	0.38	Clone in Orientia Ancient Cin-like operon Put in pUASp-attb: OTT_0689 Orientia	NotI
			JFB 898 R	CCCCGGATCCCTAAGAGCTTTCTCCTATAGTATTC	35	0.49	Clone in Orientia Ancient Cin-like operon Put in pUASp-attb: OTT_0689 Orientia	BamHI
			LM092 F	GTCAGTTGGCAATTTTAGCAGC	22	0.45	PCR Amplification of OTT_0690 Orientia CinB-like primer	N/A
			LM093 R	CTTGTCCATGCCACCCATC	19	0.58	PCR Amplification of OTT_0690 Orientia CinB-like primer	N/A
			Actin 5C F	GGCGCAGAGCAAGCGTGGTA	20	0.65	PCR Amplification of Actin 5C	N/A
			Actin 5C R	GGGTGCCACACGCAGCTCAT	20	0.65	PCR Amplification of Actin 5C	N/A
		Figure 5	KB001 F	GGGGGGATCCTTATAAATATCTGATTTGAAGTAATAATAG	40	0.33	Cloning of WT IS5 from Orientia tsutsugamushi str. Karp Genome into pBSK+	BamHI
			KB002 R	TTTTCTCGAGTTATAAATACCTGTTTAGGTTGTAATAG	38	0.29	Cloning of WT IS5 from Orientia tsutsugamushi str. Karp Genome into pBSK+	Xho1
			KB003	CTATTATTCAGGAAAGAAGAAAAGGCATACACTAAAAAC	39	0.31	QuickChange Mutagenesis of WT IS5, First Repair	N/A
			KB004	CTTTCCTGAATAATAGAATTTTTGTTTTTTTTAGGTC	37	0.24	QuickChange Mutagenesis of WT IS5, First Repair	N/A
			KB005	CATACACATAAAAACTCAAATAGTGGTAGACAAGAAAACG	40	0.33	QuickChange Mutagenesis of WT IS5, Second Repair	N/A
			KB006	GTTTTTATGTGTATGCCTTTTCTTCTTTCCTGAATAATAG	40	0.3	QuickChange Mutagenesis of WT IS5, Second Repair	N/A
			KB007	GAAAACGCATCAAGTAATATGTACAAATTTTTCTAACGG	39	0.31	QuickChange Mutagenesis of WT IS5, Third and Final Repair	N/A
			KB008	CATATTACTTGATGCGTTTTCTTGTCTACCACTATTTGAG	40	0.35	QuickChange Mutagenesis of WT IS5, Third and Final Repair	N/A
			KB021 F	AAAACCATGGATGAAATTCGAACAAATTAAAAAGTTAG	38	0.26	Cloning of IS5_WT_OTT* (Fully Repaired) into pBAD/His A	Nco1
			KB022 R	AAAACTCGAGTTATAAATACCTGTTTAGGTTGTAATAG	38	0.29	Cloning of IS5_WT_OTT* (Fully Repaired) into pBAD/His A	Xho1
			KB012 F	TTTTCTCGAGCCTGTTGACAATTAATCATCGGCA	34	0.41	Cloning galK onto the pBAD/ His A backbone	Xho1
			KB013 R	AAAACTGCAGTCAGCACTGTCCTGCTCCTT	30	0.5	Cloning galK onto the pBAD/ His A backbone	Pst1
			KB118	GATTGCTGCTACCGAATCTCCGATTGAACGTCCGAAAAAG	40	0.48	Quickchange Mutagenesis of IS5_Synth_OTT D120A	N/A
			KB119	GTAGCAGCAATCAGCACAACCTCGTAGTTCATATCAG	37	0.46	Quickchange Mutagenesis of IS5_Synth_OTT D120A	N/A
			KB122	GCACGCTTTCCGCTTGTTTAAAGAGAGCAAGATCCTGATC	40	0.48	Quickchange Mutagenesis of IS5_Synth_OTT D171A	N/A
			KB123	GGAAAGCGTGCTTCTTACCGTTGCTGAAGTCGGTGCAG	38	0.55	Quickchange Mutagenesis of IS5_Synth_OTT D171A	N/A
			KB034	AATTCTGCAGTTATAAATATCTGATTTTCATGAACAATAAAACTGTCTGC	50	0.28	Cloning of KanR onto pBAD/His A backbone with the addition of short inverted repeats	Pst1
			KB035	AAAAAAGCTTTTATAAATATCTGATTTGAATTCCCCCAAAAGGTACCTTAGAAAAACTCATCGAGCATC	69	0.32	Cloning of KanR onto pBAD/His A backbone with the addition of short inverted repeats	HindIII

### Sheet: Clones
			Clone Database
			Clone Name	Host Strain	Vector Backbone	Insert(s) Name	Insert(s) Description	Construct Details	Primers Used	Storage Location
		Figure 2	GZ4	Top10F'	pUASp-attB	OTT_0690 cinB-like protein	Sequence is perfect. OTT_0690 Orientia CinB-like protein	Made on 11/28/17 by PCR of Gi1 with primers JFB 899 and JFB 900, Cloned into pUASp-attB vector	JFB 899 F, JFB 900 R	7.2.3
			LMQ	Top10	pUASp-attB	cinBott K293A A626K, Off/On	cinBott 5' NotI 3' BamHI, K293A A626K, Off/On	Subcloned from QC42.6; design for quick change K293A Ott cinB, turns 1st nuclease off	LM040, LM041, LM042, LM043	8.9.1
			LM40	Top10	pUASp-attB	cinBott K293A, Off/Off	cinBott 5' NotI 3' BamHI, K293A, Off/Off subcloned from 40.3	Design for quickchange K293A Ott cinB, turns 1st nuclease off	LM040, LM041	8.8.8
			LM42	Top10	pUASp-attB	cinBott A626K, On/On	cinBott 5' NotI 3' BamHI, A626K, On/On subcloned from 42.2	quick change primers for A626K Ott cinB nuclease repair, Agilent design	LM042, LM043	8.8.9
			io1	Top10F'	pUASp-attB	CinA-T2A-CinBOTT Orientia	Genscript synthesized; codon optimized for Drosophila	5' NotI - 3' BamHI	N/A (Genscript synthesized)	8.3.3
			ip1	Top10F'	pUASp-attB	Double MUTANT cinA-T2A-CinBOTT Orientia (K→A and D→A)	Genscript synthesized; codon optimized for Drosophila	Mutant version of io1 clone; overkill mutant with additional mutations	N/A (Genscript synthesized)	8.3.5
		Figure 3	GY2	Top10F'	pUASp-attB	OTT_0689 cinA-like protein	CinA orientia 5’ NotI 3’ BamHI	clone is an N-terminal Truncation… (M83-S858) That sequence is perfect induced by a frameshift mutation early in construct; cloned from template GH3 clone	JFB 897 F, JFB 898 R	7.2.2
		Figure 4	ko12	BL21 AI	N/A	ΔdptD	Knockout of the dptD gene at position 702,200	Mutataion on the BL21-AI Genome	N/A	ko12
			ko13	BL21 AI	N/A	Δsulfatase-like hydrolase	Knockout of the sulfatase-like hydrolase gene at position 3,717,361	Mutataion on the BL21-AI Genome	N/A	ko13
			ko14	BL21 AI	N/A	ΔgspE	Knockout of the gspE gene at position 121,239	Mutataion on the BL21-AI Genome	N/A	ko14
			ko15	BL21 AI	N/A	ΔspeD	Knockout of the speD gene at position 140,700	Mutataion on the BL21-AI Genome	N/A	ko15
			ko16	BL21 AI	N/A	ΔmalS	Knockout of the malS gene at position 3,571,719	Mutataion on the BL21-AI Genome	N/A	ko16
			ko17	BL21 AI	N/A	ΔrluE	Knockout insertion in the rluE gene at position 1,169,743	Mutataion on the BL21-AI Genome	N/A	ko17
			ko18	BL21 AI	N/A	Δhypothetical protein	Knockout of the hypothetical protein gene at position 2,914,099	Mutataion on the BL21-AI Genome	N/A	ko18
			ko19	BL21 AI	N/A	ΔrlhA	Knockout of the rlhA gene at position 1,433,427	Mutataion on the BL21-AI Genome	N/A	ko19
			ko20	BL21 AI	N/A	ΔrhaT	Knockout of the rhaT gene at position 3,979,569	Mutataion on the BL21-AI Genome	N/A	ko20
		Figure 5	ko0	BL21 AI	pBAD HisA	None (Blank backbone as expression control)	Blank unedited pBAD/ HisA backbone	Purchased from Thermofisher Scientific	N/A	ko0
			ko6	BL21 AI	pBAD HisA	IS5_WT_OTT; galk; Kanamycin Resistance Cassette w/ Long Inverted Repeats	Experimental Construct/Clone used in expressing IS5_WT_OTT with the usage of WT Long Inverted Repeats	Final Experimental Constuct: IS5_WT_OTT cloned from Orientia tsutsugamushi str. Ikeda DNA and subsequently three point mutations were applied via Quick Change to depseudogenize the gene using primers (KB001-KB008;KB021-22); galk cloned from pGalk (ko3) contains consitutative ON promoter using primers (KB012-13) ; Kanamycin Resistance Cassette w/ Long Inverted Repeats subcloned from pUC57 (ko5)	KB001-008; KB012-013; KB021-022	ko6
			ko7	BL21 AI	pBAD HisA	IS5_WT_OTT; galk; Kanamycin Resistance Cassette w/ Short Inverted Repeats	Experimental Construct/Clone used in expressing IS5_WT_OTT with the usage of Short Inverted Repeats	Final Experimental Constuct: IS5_WT_OTT cloned from Orientia tsutsugamushi str. Ikeda DNA and subsequently three point mutations were applied via Quick Change to depseudogenize the gene using primers (KB001-KB008;KB021-22); galk cloned from pGalk (ko3) contains consitutative ON promoter using primers (KB012-13) ; Kanamycin Resistance Cassette w/ Short Inverted Repeats cloned from pet28 using prim…	KB001-008; KB012-013; KB021-022; KB034-035	ko7
			ko8	BL21 AI	pBAD HisA	IS5_Synth_OTT; galk; Kanamycin Resistance Cassette w/ Long Inverted Repeats	Experimental Construct/Clone used in expressing IS5_WT_OTT with the usage of WT Long Inverted Repeats	Final Experimental Constuct: IS5_WT_Synth subcloned from pUC57 (ko2); galk cloned from pGalk (ko3) contains consitutative ON promoter using primers (KB012-13) ; Kanamycin Resistance Cassette w/ Long Inverted Repeats subcloned from pUC57 (ko5)	KB012-13	ko8
			ko9	BL21 AI	pBAD HisA	IS5_Synth_OTT; galk; Kanamycin Resistance Cassette w/ Short Inverted Repeats	Experimental Construct/Clone used in expressing IS5_WT_OTT with the usage of Short Inverted Repeats	Final Experimental Constuct: IS5_WT_Synth subcloned from pUC57 (ko2); galk cloned from pGalk (ko3) contains consitutative ON promoter using primers (KB012-13) ; Kanamycin Resistance Cassette w/ Short Inverted Repeats cloned from pet28 using primers (KB034-035)	KB012-013; KB034-035	ko9
			ko10	BL21 AI	pBAD HisA	IS5_Synth_OTT (M1) ; galk; Kanamycin Resistance Cassette w/ WT Long Inverted Repeats	Experimental Construct/Clone used in expressing IS5_WT_OTT (M1) with the usage of WT Long Inverted Repeats	Final Experimental Constuct: Quickchange modification to IS5_Synth_OTT gene on the construct, D120A using primers (KB118-119)	KB118-119	ko10
			ko11	BL21 AI	pBAD HisA	IS5_Synth_OTT (M2) ; galk; Kanamycin Resistance Cassette w/ WT Long Inverted Repeats	Experimental Construct/Clone used in expressing IS5_WT_OTT (M2) with the usage of WT Long Inverted Repeats	Final Experimental Constuct: Quickchange modification to IS5_Synth_OTT gene on the construct, D171A using primers (KB122-123)	KB122-123	ko11
		Supplemental Information	ko3	Top10F'	pGalk	galK	galK gene with constituative promotor	Provided by …	N/A	ko3
			ko5	Top10F'	pUC57	Kanamycin Resistance w/Long Inverted Repeats	Genscript synthesized to add WT Long Inverted repeats onto '5 and '3 ends; subloned into	Generated by Genscript, AA from IS5_WT_OTT* retained	N/A	ko5
			ko4	Top10F'	pet28	Kanamycin Resistance w/Short Inverted Repeats	Kanamycin resitance casstte originating from pet28 plasmid	This is used to construct Kan inserts with short inverted repeats flanking.	N/A	ko4
			ko1	Top10F'	pBSK SK+	IS5_WT_OTT	WT IS5 Sequence originating from Orientia tsutsugamushi genome	Orignially 'dead' this version contains three point mutations from quickchange mutatgenesis to fix premature stop codons.	KB003-008	ko1
			ko2	Top10F'	pUC57	IS5_Synth_OTT	Genscript synthesized; codon optimized for Escherichia coli	Codon optomization of IS5_WT_OTT* for E. coli expression	N/A (Genscript synthesized)	ko2
